# Ultra-long-range Polycomb-coupled interactions underlie subtype identity of human cortical neurons

**DOI:** 10.1101/2025.11.05.686502

**Authors:** Ilya A. Pletenev, Nikita Vaulin, Maria N. Molodova, Ekaterina Kuznechenkova, Anastasia Soldatenkova, Olga I. Efimova, Anna V. Tvorogova, Philipp Khaitovich, Sergey V. Razin, Sergey V. Ulianov, Ekaterina E. Khrameeva

**Author notes:** These authors contributed equally to this work (Ilya A. Pletenev, Nikita Vaulin).

## Abstract

Regulation of gene expression by Polycomb group (PcG) proteins orchestrates neural development and cell-type specification. However, the mechanisms by which neural progenitor cells diversify into the myriad cell types of the human brain remain poorly understood. Here, we investigate the role of Polycomb proteins in shaping the single-cell 3D genome, transcriptome, and chromatin binding landscape of the developing and adult human cortex. We show that PcG proteins establish a network of long-range repressive interactions encompassing loci with neuronal marker genes. These interactions occur in a neuron-type–dependent manner, selectively targeting genes that must remain silenced in a given cell type. These interactions are present in fetal neurons and increase markedly in strength after birth. Our results highlight PcG proteins as key regulators of neuronal cell fate specification in the human brain.
