## Supplemental Table 1 for "Ultra-long-range Polycomb-coupled interactions underlie subtype identity of human cortical neurons"

### Sheet: Sheet1
chrom	start	end	genes
chr1	18630000	18640000	PAX7
chr1	24930000	24940000	RUNX3
chr1	44410000	44420000	RNF220
chr1	46480000	46490000
chr1	47180000	47250000	TAL1,AL135960.1
chr1	47430000	47440000	FOXD2,FOXD2-AS1
chr1	47710000	47720000
chr1	50415000	50430000	DMRTA2,AL049637.2
chr1	63320000	63330000	FOXD3,FOXD3-AS1,MIR6068
chr1	75120000	75140000	LHX8,AC099786.2,AC099786.3
chr1	90710000	90735000	BARHL2
chr1	90830000	90840000	AC091614.2,AL590094.1
chr1	92460000	92500000	GFI1
chr1	118180000	118190000	SPAG17
chr1	118970000	119010000	TBX15,AL139420.2
chr1	165350000	165360000	LMX1A
chr1	180230000	180240000	LHX4
chr1	197910000	197920000	LHX9
chr1	200030000	200040000	NR5A2,RNU6-570P
chr1	213980000	213990000	PROX1,AC011700.1
chr1	220880000	220890000	HLX,HLX-AS1
chr1	229490000	229500000	NUP133
chr10	8030000	8055000	GATA3,GATA3-AS1
chr10	22320000	22350000	SPAG6,AL158211.3
chr10	23170000	23200000	PTF1A
chr10	26200000	26220000	GAD2
chr10	49610000	49620000	SLC18A3
chr10	75390000	75430000	ZNF503,SPA17P1,AC010997.4,ZNF503-AS2,AC010997.3
chr10	92680000	92690000	HHEX
chr10	99510000	99550000	NKX2-3,LINC01475
chr10	100720000	100760000	PAX2
chr10	101120000	101150000	TLX1,TLX1NB
chr10	101210000	101240000	LBX1,LBX1-AS1
chr10	117110000	117170000	VAX1,MIR3663
chr10	117530000	117560000	EMX2,EMX2OS
chr10	118230000	118240000	AL354863.1
chr10	123110000	123160000	HMX2,HMX3,BUB3
chr10	129930000	129980000	EBF3
chr11	20140000	20180000	DBX1
chr11	20580000	20620000	SLC6A5
chr11	22320000	22350000	SLC17A6
chr11	27720000	27730000	BDNF
chr11	31790000	31830000	PAX6,PAUPAR
chr11	32420000	32445000	WT1,WT1-AS
chr11	43540000	43610000	MIR670,MIR129-2,AC068205.1
chr11	44290000	44340000	ALX4
chr11	122960000	123000000	BSX
chr11	128670000	128710000	FLI1,SENCR,AP001122.1
chr11	129340000	129380000	BARX2
chr12	53800000	54140000	HOXC4,HOXC5,HOXC8,HOXC9,HOXC10,HOXC11,HOXC12,HOXC13,AC012531.1,HOXC-AS1,HOXC-AS2,MIR196A2,HOXC-AS3,HOTAIR,AC012531.4,RF01906,RF01905,HOXC13-AS
chr12	65810000	65820000	HMGA2,RPSAP52
chr12	85200000	85320000	ALX1
chr12	113450000	113490000	LHX5,LHX5-AS1
chr12	114390000	114500000	TBX5,TBX5-AS1
chr12	114660000	114710000	TBX3
chr12	115740000	115760000	AC009387.1
chr12	130130000	130180000	FZD10,FZD10-DT
chr13	20120000	20200000	GJA3,GJB2,GJB6,PPIAP28,LINC00556,AL138688.1
chr13	27370000	27380000	LINC01079
chr13	27780000	27820000	GSX1
chr13	27910000	27990000	CDX2,PDX1,PLUT,ATP5F1EP2,LINC00543,RN7SL272P
chr13	28470000	28500000	FLT1,AL139005.1
chr13	50110000	50160000	DLEU2
chr13	52850000	52860000	PCDH8
chr13	78570000	78615000	POU4F1,RNF219-AS1
chr13	94690000	94730000	SOX21,SOX21-AS1
chr13	99950000	100000000	ZIC5,ZIC2
chr13	112050000	112090000	SOX1
chr14	36480000	36530000	SFTA3,NKX2-1
chr14	36640000	36680000	PAX9,AL079303.1
chr14	37570000	37620000	FOXA1,TTC6
chr14	56790000	56830000	OTX2
chr14	60470000	60520000	SIX6,C14orf39,AL049874.3
chr14	60630000	60670000	SIX1,SALRNA1
chr14	61260000	61270000	TMEM30B,PRKCH
chr14	94760000	94770000	GSC,AL121612.2
chr15	36870000	36940000	AC018563.1
chr15	37060000	37130000	MEIS2,AC078909.1,AC078909.2
chr15	52770000	52820000	ONECUT1
chr15	59980000	60030000	FOXB1
chr15	67810000	67830000	SKOR1,RNU6-1,AC009292.2
chr15	76320000	76360000	ISL2,ETFA,AC027243.1
chr15	96310000	96430000	NR2F2,NR2F2-AS1,AC016251.2,AC103746.1,AC087477.2,AC087477.6,AC087477.5
chr16	49260000	49310000	CBLN1,AC007614.2
chr16	51130000	51180000	SALL1,AC009166.1
chr16	54270000	54300000	IRX3,AC018553.2
chr16	54910000	54960000	IRX5,CRNDE,AC106738.2,AC106738.2
chr16	73040000	73080000	ZFHX3,AC116667.2
chr16	86490000	86520000	FENDRR,FOXF1
chr16	86555000	86585000	FOXC2,FOXL1,FOXC2-AS1
chr17	14300000	14320000	HS3ST3B1,MGC12916,AC005224.2
chr17	35420000	35470000	SLFN12,SLFN13,AC015911.4
chr17	39595000	39635000	NEUROD2
chr17	48500000	48810000	HOXB1,HOXB2,HOXB3,HOXB4,HOXB5,HOXB6,HOXB7,HOXB8,HOXB9,HOXB-AS1,HOXB-AS2,HOXB-AS3,AC103702.1,HOXB-AS4,MIR196A1,AC103702.2,LINC02086
chr17	48980000	49000000	IGF2BP1,RF00017,AC091133.3,AC091133.2
chr17	49960000	49970000	DLX4
chr17	49990000	50000000	DLX3
chr17	61390000	61510000	TBX2,TBX4,C17orf82,TBX2-AS1
chr17	61590000	61600000	NACA2
chr17	79740000	79860000	CBX2,CBX8,CBX4,AC100791.2,LINC01977
chr18	900000	915000	ADCYAP1,AP000894.2
chr18	3430000	3470000	TGIF1
chr18	22155000	22175000	GATA6,GATA6-AS1
chr18	47230000	47270000	SKOR2
chr18	57400000	57460000	ONECUT2,AC090340.1
chr18	59260000	59270000	RAX
chr18	59890000	59900000	NOXA
chr2	5690000	5700000	SOX11
chr2	19350000	19360000	OSR1
chr2	44930000	44940000	SIX3,SIX3-AS1,LINC01833
chr2	45000000	45010000	SIX2
chr2	63050000	63060000	OTX1
chr2	66430000	66440000	MEIS1
chr2	66575000	66585000	MEIS1,LINC01798
chr2	70880000	70890000	VAX2,LINC01143,RF02272
chr2	72140000	72150000	CYP26B1
chr2	72910000	72920000	EMX1
chr2	74455000	74465000	INO80B,WBP1,MOGS
chr2	113270000	113280000	PAX8
chr2	118218000	118228000	THORLNC
chr2	118830000	118840000	EN1,LINC01956
chr2	156315000	156345000	NR4A2,AC074099.1
chr2	161410000	161430000	TBR1
chr2	170350000	170360000	MYO3B,AC012594.1
chr2	170710000	170720000	SP5,LINC01124
chr2	170810000	170820000	GAD1,AC007405.2
chr2	172075000	172115000	DLX1,DLX2
chr2	173350000	173360000	CDCA7
chr2	174320000	174350000	SP9,LINC01305,AC018470.1
chr2	176060000	176170000	HOXD1,HOXD2,HOXD3,HOXD4,HOXD8,HOXD9,HOXD10,HOXD11,HOXD12,HOXD13,EVX2,HALGR,HALGROS
chr2	181680000	181690000	CERKL,NEUROD1
chr2	199450000	199480000	SATB2,SATB2-AS1
chr2	206250000	206285000	ZDBF2,HMGN1P6
chr2	218990000	219000000	CRYBA2
chr2	222250000	222318000	PAX3,CCDC140
chr2	236155000	236185000	GBX2,AC019068.1
chr2	236260000	236270000	ASB18
chr20	21085000	21115000	LINC00237,AL121759.2
chr20	21380000	21410000	NKX2-4,AL158013.1
chr20	21500000	21525000	NKX2-2,NKX2-2-AS1
chr20	22560000	22590000	FOXA2,LINC00261
chr20	38710000	38730000	SLC32A1
chr21	33010000	33030000	OLIG2
chr21	34890000	34910000	RUNX1
chr21	36680000	36710000	SIM2,AP000697.1
chr3	27710000	27720000	EOMES,LINC02084
chr3	62350000	62380000	FEZF2
chr3	128480000	128490000	GATA2,GATA2-AS1
chr3	137760000	137770000	SOX14
chr3	138930000	138950000	FOXL2,FOXL2NB
chr3	147360000	147420000	ZIC1,ZIC4,ZIC4-AS1
chr3	158080000	158110000	SHOX2,RSRC1
chr3	169120000	169155000	MECOM
chr3	169640000	169670000	MECOM
chr3	181695000	181730000	SOX2,RF01954,SOX2-OT
chr4	4850000	4875000	MSX1,LINC01396
chr4	8830000	8910000	HMX1
chr4	13520000	13550000	NKX3-2,LINC01097,LINC01096
chr4	41730000	41760000	PHOX2B,AC105389.1
chr4	41860000	41890000	LINC00682,AC108210.1
chr4	54080000	54120000	GSX2,MORF4L2P1,AC058822.1
chr4	54220000	54230000	PDGFRA
chr4	80185000	80220000	PRDM8
chr4	80260000	80270000	FGF5
chr4	84475000	84515000	NKX6-1
chr4	93820000	93830000	ATOH1
chr4	108140000	108180000	LEF1,LEF1-AS1
chr4	110600000	110660000	PITX2,PANCR
chr4	111620000	111630000	AC083795.2
chr4	112500000	112530000	NEUROG2,AC023886.1
chr4	146615000	146665000	POU4F2
chr4	173490000	173550000	HAND2,HAND2-AS1,SCRG1
chr4	174180000	174230000	LINC02268
chr5	1860000	1900000	IRX4
chr5	2725000	2790000	IRX2
chr5	3560000	3610000	IRX1
chr5	42980000	43050000	ANXA2R,AC025171.5,AC025171.2,AC008875.1,AC025171.1,AC025171.3
chr5	50960000	50970000	LINC02106,AC008808.2,AC008808.1
chr5	51360000	51410000	ISL1,AC010478.1
chr5	52780000	52790000	PELO
chr5	55150000	55190000	GPX8,CDC20B,MIR449A
chr5	55220000	55230000	MCIDAS,CCNO,AC026704.1
chr5	73220000	73240000	AC116345.1
chr5	73290000	73310000
chr5	73430000	73460000	FOXD1,FOXD1-AS1,LINC01385
chr5	77620000	77660000	OTP,WDR41
chr5	77960000	77970000	AC108482.1
chr5	123035000	123055000	PPIC,AC106786.2
chr5	123080000	123110000	PRDM6,AC106786.1
chr5	135020000	135045000	PITX1,C5orf66,AC008406.3
chr5	146310000	146365000	POU4F3,AC091959.3,AC011396.2
chr5	154455000	154505000	HAND1,AC026688.2
chr5	159060000	159110000	EBF1,LINC02202
chr5	171280000	171340000	TLX3,AC091980.2
chr5	173220000	173260000	NKX2-5
chr5	173320000	173330000	STC2
chr5	174700000	174750000	MSX2
chr5	181040000	181090000	FOXO1B,OR2V1,OR2V2,BTNL9,MIR8089
chr6	1360000	1410000	FOXF2
chr6	1590000	1630000	FOXC1
chr6	5990000	6010000	NRN1
chr6	10370000	10420000	TFAP2A,TFAP2A-AS1,TFAP2A-AS2
chr6	26230000	26330000	HIST1H1D,HIST1H4F,HIST1H4G,HIST1H3F,HIST1H2BH,HIST1H3G,HIST1H2BI,HIST1H4H
chr6	27260000	27300000	AL021808.1
chr6	27500000	27570000	HNRNPA1P1,CD83P1
chr6	27860000	27890000	HIST1H3L,HIST1H3I,HIST1H1B,HIST1H2BPS2
chr6	50700000	50730000	TFAP2D
chr6	50820000	50850000	TFAP2B
chr6	84730000	84780000	TBX18
chr6	99570000	99630000	CCNC,PRDM13,AL137784.2,AL137784.1,AL137784.3
chr6	100430000	100480000	SIM1
chr6	104920000	104960000	LIN28B,LIN28B-AS1
chr6	105975000	106000000
chr6	106070000	106102000	PRDM1
chr6	108100000	108180000	OSTM1,ASTM1-AS1,NR2E1
chr6	117250000	117280000	VGLL2
chr6	125360000	125380000
chr6	125730000	125740000	HEY2, AL365259.1
chr6	133230000	133250000	EYA4
chr6	133830000	133900000	TARID,LINC01312,TCF21
chr6	137460000	137510000	OLIG3
chr6	149910000	149990000	ULBP1,AL355497.1
chr7	1210000	1260000	UNCX
chr7	15680000	15690000	MEOX2
chr7	19090000	19150000	TWIST1,FERD3L,AC003986.1.AC003986.2,AC003986.3
chr7	20760000	20800000	SP8
chr7	23450000	23480000	IGF2BP3
chr7	25840000	25870000
chr7	26830000	26870000	SKAP2
chr7	27080000	27260000	HOXA1,HOXA2,HOXA3,HOXA4,HOXA5,HOXA6,HOXA7,HOXA9,HOXA10,HOXA11,HOXA13,RF01975,HOTAIRM1,RF01976,RF01979,HOXA-AS2,HOXA-AS3,AC004080.6,AC004080.5,AC004080.4,HOXA10-AS,AC004080.3,HOXA11-AS,RF02142,AC004080.2,RF02040,HOTTIP,RF02043
chr7	35230000	35260000	TBX20,AC009531.1
chr7	96980000	97040000	DLX5,DLX6,DLX6-AS1
chr7	97730000	97740000	TAC1
chr7	122290000	122320000	FEZF1,FEZF1-AS1
chr7	129780000	129790000	MIR96,MIR182,AC084864.1
chr7	155360000	155390000	BLACE,LOC100286906
chr7	155440000	155530000	EN2,CNPY1,AC008060.3,AC008060.2
chr7	156990000	157040000	MNX1,MNX1-AS1
chr8	10700000	10740000	SOX7,PINX1
chr8	11670000	11730000	GATA4
chr8	23680000	23730000	NKX2-6,AC012574.1
chr8	26030000	26060000	EBF2
chr8	54430000	54480000	SOX17,AC091076.1
chr8	54500000	54510000	RP1
chr8	64550000	64600000	BHLHE22
chr8	71550000	71560000	TRAPPC2P2
chr8	76660000	76700000	ZFHX4,ZFHX4-AS1
chr8	96130000	96170000	GDF6
chr8	98930000	98980000	OSR2,STK3
chr9	820000	860000	DMRT1
chr9	910000	990000	DMRT3,DMRT1
chr9	1030000	1060000	DMRT2
chr9	14300000	14380000	NFIB,AL136366.1
chr9	21960000	22010000	CDKN2A,CDKN2A-DT,AL359922.1
chr9	37010000	37040000	PAX5,AL161781.2
chr9	77000000	77030000	FOXB2
chr9	93940000	93970000	BARX1,BARX1-DT
chr9	97820000	97870000	FOXE1,PTCSC2
chr9	122190000	122230000	LHX6
chr9	123090000	124020000	LHX2
chr9	126600000	126630000	LMX1B,AL161908.1,AL161908.2
chr9	132400000	132600000	TTF1,RNU5D-2P,CFAP77,BARHL1
